# Secreted spermidine synthase reveals a paracrine role for PGC1α-induced growth suppression in prostate cancer

**DOI:** 10.1101/2024.10.04.614869

**Authors:** Ariane Schaub-Clerigué, Ivana Hermanova, Ainara Pintor-Rial, Alice Macchia, Lorea Valcarcel-Jimenez, Benoit Lectez, Saioa Garcia-Longarte, Maider Fagoaga-Eugui, Amaia Zabala-Letona, Mikel Pujana-Vaquerizo, Félix Royo, Mikel Azkargorta, Edurne Berra, James D. Sutherland, Héctor Peinado, Juan Manuel Falcón-Perez, Félix Elortza, Arkaitz Carracedo, Verónica Torrano

## Abstract

Prostate cancer is the fifth cause of death by cancer worldwide, second in incidence in the male population. The definition of the molecular basis of its development and the oncogenic signals driving lethality continue to be important objectives in prostate cancer research. Prior work from others and us has demonstrated that loss of PGC1α expression results in a metabolic, signaling and transcriptional reprogramming that supports the development of metastatic disease. However, we do not fully understand the spectrum of tumor suppressive effects regulated by this co-regulator. Here we show that PGC1α governs non-cell autonomous paracrine tumor suppression in prostate cancer. A systematic analysis of the transcriptional landscapes associated to PGC1α loss of expression revealed that PGC1α alters the expression of genes encoding for secreted proteins. Cell secretome studies corroborated that PGC1α-dependent ERRα regulation in prostate cancer cells suppresses the growth of tumor cells exposed to their conditioned media. The integration of *in vitro* and *in vivo* secretomics data and genetic perturbation assays revealed spermidine synthase as a transcriptional target of PGC1α and mediator of a paracrine metabolic growth suppressive effect. Moreover, the activity of the regulatory axis PGC1α-ERRα-SRM was reflected in patients and had prognostic value. Altogether, this work provides unprecedented evidence of the non-cell autonomous tumor suppression role of PGC1α, which broadens the view of this co-regulator as a multifactorial tumor suppressor in prostate cancer.
