## Supplementary table 1 for "Secreted spermidine synthase reveals a paracrine role for PGC1α-induced growth suppression in prostate cancer"

### Sheet: Hoja1
Gene Name	Species	Forward 5'-3'	Reverse 5'-3'	Probe
SRM P1	Human	gcctcgctagcactttctct	ccgcagtaagacctatggca	SYBRGreen
SRM P2	Human	atgtcctggtagcgcgag	gagctggtcccgttgtgc	SYBRGreen
SRM P3	Human	cgcttccttctcggggtt	cgtaaaccactgtagccacc	SYBRGreen
SRM P4	Human	ttcccttagattctgcgcca	aaaacagcacattcccaccc	SYBRGreen
SRM P5	Human	caacaatgtgccttgcttgc	atgttggccaggatcgtctt	SYBRGreen
